# CellMAPS: A no-code model-based customisable multiplex image analysis workflow

**DOI:** 10.1101/2025.10.07.680848

**Authors:** Éanna Fennell, Colm Brandon, Steve Boßelmann, Stephen E. Ryan, Amandeep Singh, Aoife Hennessy, Aisling M. Ross, Ciara I. Leahy, Matthew R. Pugh, Nadezhda Nikulina, Oliver Braubach, Gerald Niedobitek, Graham S. Taylor, Tiziana Margaria, Paul G. Murray

## Abstract

Although multiplex imaging allows simultaneous mapping of complex tissue architectures and cellular phenotypes, the dearth of user-friendly robust image analysis workflows remains a significant limitation to its widespread use, restricting multiplex imaging to laboratories with image analysis expertise. Here, we introduce a no-code model-based customisable suite, CellMAPS, which allows both image processing and spatial analyses by non-specialists. We also developed new tools for tissue de-arraying, image normalisation and cell segmentation to increase usability and reduce analysis subjectivity. We have also introduce new spatial analysis tools for the partition of tissue architectures and cellular microenvironments. We demonstrate the capabilities of CellMAPS in various diseases captured using different multiplex imaging platforms. Overall, CellMAPS provides a platform for inexperienced laboratories to implement multiplex imaging and complex spatial analyses, which ultimately should lead to the broader adoption of these technologies in the biomedical field.
