## Supplementary Tables for "CellMAPS: A no-code model-based customisable multiplex image analysis workflow"

### Sheet: SuppTable1.PanelInfo
Supplementary Table 1: Antibody panel for Phenocycler FUSION including clone, vendor, reporter and concentration details
Cycle	Antibody	Clone	Vendor	Reporter	Antibody Concentration
2	HLA-A	EP1395Y	Akoya	AF750	1:200
2	LMP1	CS1-4	Abcam	ATTO550	1:100
2	CD4	EPR6855	Akoya	Cy5	1:200
3	CD20	L26	Akoya	AF750	1:200
3	LAG3	D2G40	CST	ATTO550	1:50
3	EBNA1	1H4	Helmholtz Zentrum	Cy5	1:75
4	Vimentin	O91D3	Akoya	AF750	1:200
4	LMP2A	4e11	Helmholtz Zentrum	ATTO550	1:75
4	CD30	BLR055F	Abcam	Cy5	1:25
5	CD31	EP3095	Akoya	AF750	1:50
5	E-cadherin	4A2C7	Akoya	ATTO550	1:300
5	EBNA2	PE2	Abcam	Cy5	1:75
6	SMA	1A4	Akoya	AF750	1:200
6	CD45RO	UCHL1	Akoya	ATTO550	1:200
6	CD3e	EP449E	Akoya	Cy5	1:200
7	CD34	QBEND/10	Akoya	AF750	1:100
7	IDO1	V1NC3IDO	Thermo	ATTO550	1:75
7	CD11c	118/A5	Thermo	Cy5	1:50
8	CD19	RM332	RevMab	AF750	1:50
8	Granzyme B	D6E9W	Akoya	ATTO550	1:200
8	Collagen IV	EPR209660	Akoya	Cy5	1:200
9	CD14	EPR3653	Akoya	AF750	1:100
9	CD79a	RM297	RevMab	ATTO550	1:100
9	FoxP3	SP97	Akoya	Cy5	1:200
10	CD45	D9M81	Akoya	AF750	1:150
10	CD57	HNK-1	Biolegend	ATTO550	1:200
10	CD163	D6U1J	CST	Cy5	1:50
11	HLA-DR	EPR3692	Akoya	AF750	1:150
11	ICOS	D1K2T	CST	ATTO550	1:50
11	PD1	D4W2J	CST	Cy5	1:50
12	CD21	EP3093	Akoya	AF750	1:150
12	PDL1	RM320	Akoya	ATTO550	1:200
12	CD11b	EP1345Y	Akoya	Cy5	1:200
13	CD38	RM388	RevMab	AF750	1:50
13	PAX5	RM331	RevMab	ATTO550	1:100
13	EBVEaD	H11B	Thermo	Cy5	1:50
14	CD44	156-3C11	Akoya	AF750	1:150
14	CD8	C8/144B	Akoya	ATTO550	1:200
14	TIM3	D5D5R	Akoya	Cy5	1:200
15	Pan-cytokeratin	AE1/AE3	Akoya	AF750	1:200
15	Ki67	B56	Akoya	ATTO550	1:300
15	CD68	KP1	Akoya	Cy5	1:200

### Sheet: SuppTable2.ToolComparisons
Supplementary Table 2: Comparison of pipeline tools
Tool	Learning Curve	DSL Type	Expressiveness	Semantic Typing	Design Validation	Interactive Services	Deployment
CellMAPS	Low	Graphical	Control and Data Flow	Yes	Extensive	Extensive	Local/Cloud
Nextflow	High	Textual	Control and Data Flow	No	No	No	Local/Cloud
Knime	Medium	Graphical	Control and Data Flow	No	Limited	Limited	Desktop
Galaxy	Medium	Graphical	Data Flow	No	Limited	Limited	Local/Cloud

### Sheet: SuppTable3.ToolComparisons2
Supplementary Table 3: Comparison of multiplex image analysis tools
Tool	Custumisable Workflow	Processing and Analysis	Stitching	De-arraying	Normalisation	Segmentation	Analysis
CellMAPS	Yes	Yes	No	Customisable	Yes	Multiple options	Yes
histoCAT	No	Yes	No	No	No	Yes	Yes
cytokit	No	Yes	Yes	No	No	Yes	Yes
MCMICRO	No	Yes	Yes	Yes	No	Yes	Yes
SIMPLI	No	Yes	No	No	Yes	Yes	Yes
Squidpy	No	No	No	No	No	No	Yes
QuPath	No	Yes	Yes	Yes	No	Yes	Limited

### Sheet: SuppTable4.ACEmodelHP
Supplementary Table 4: ACE hyperparameters
Model	Hyperparameters	Values	Tot Co
Ridge	alpha solver fit_intercept	[0.1, 0.5, 1, 3] ['auto', 'svd', 'cholesky', 'lsqr', 'sparse_cg', 'sag', 'saga', 'lbfgs'] [True, False]	64
LinearRegression	fit_intercept	[True, False]	2
BayesianRidge	alpha_init lambda_init	[1, 1.1, 1.2, 1.3, 1.4, 1.5, 1.9] [1e-1, 1e-2, 1e-3, 1e-4, 1e-5, 1e-6, 1e-9]	49
MLPRegressor	hidden_layer_sizes activation solver learning_rate max_iter	[(256,128,64), (128,64), (128)] ['identity', 'logistic', 'tanh', 'relu'] ['lbfgs', 'sgd', 'adam'] ['constant', 'adaptive'] [500]	72
GradientBoostingRegressor	(default only)	-	1
RandomForestRegressor	n_estimators max_depth min_samples_split min_samples_leaf bootstrap	[100, 200, 300, 400, 500] [10, 20, 30, 40, 50] [2, 5, 10] [1, 2, 4] [True, False]	450
HistGradientBoostingRegressor	max_iter max_depth min_samples_leaf l2_regularization	[100, 200, 300 300, 400, 500] [10, 20, 30, 40, 50] [1, 2, 4] [0.0, 0.1, 0.5, 1.0]	300
SVR	kernel gamma epsilon C	['linear', 'rbf', 'sigmoid', 'precomputed'] ['auto', 'scale'] [0.1, 0.5, 1.0, 3.0] [0.01, 0.1, 0.5, 1]	128
